# A eukaryote-wide perspective on the diversity and evolution of the ARF GTPase protein family

**DOI:** 10.1101/2020.10.31.363457

**Authors:** Romana Vargová, Jeremy G. Wideman, Romain Derelle, Vladimír Klimeš, Richard A. Kahn, Joel B. Dacks, Marek Eliáš

## Abstract

The evolution of eukaryotic cellular complexity is interwoven with the extensive diversification of many protein families. One key family is the ARF GTPases that act in eukaryote-specific processes, including membrane traffic, tubulin assembly, actin dynamics, and cilia-related functions. Unfortunately, our understanding of the evolution of this family is limited. Sampling an extensive set of available genome and transcriptome sequences, we have assembled a dataset of over 2,000 manually curated ARF family genes from 114 eukaryotic species, including many deeply diverged protist lineages, and carried out comprehensive molecular phylogenetic analyses. These reconstructed as many as 16 ARF family members present in the last eukaryotic common ancestor (LECA), nearly doubling the previously inferred ancient system complexity. Evidence for the wide occurrence and ancestral origin of Arf6, Arl13 and Arl16 is presented for the first time. Moreover, Arl17, Arl18 and SarB, newly described here, are absent from well-studied model organisms and as a result their function(s) remain unknown. Analyses of our dataset revealed a previously unsuspected diversity of membrane association modes and domain architectures within the ARF family. We detail the step-wise expansion of the ARF family in the metazoan lineage, including discovery of several new animal-specific family members. Delving back to its earliest evolution in eukaryotes, the resolved relationship observed between the ARF family paralogs sets boundaries for scenarios of vesicle coat origins during eukaryogenesis. Altogether, our work fundamentally broadens the understanding of the diversity and evolution of a protein family underpinning the structural and functional complexity of the eukaryote cells.

**Significance:** ARF Family GTPases are crucial regulations of a diversity of cellular compartments and processes and as such the extent of this system in eukaryotes reflects both cellular complexity in modern eukaryotes and its evolution. Strikingly, a comprehensive comparative genomic analysis of the protein family is lacking, leaving its recent and ancient evolution poorly resolved. We performed a comprehensive molecular evolutionary analysis, reconstructing a highly complex ARF family complement in the Last Eukaryotic Common Ancestor, including a number of paralogs never before identified as such, and we find resolved relationships between the paralogs. This work has implications for cellular evolution from eukaryogenesis to cellular complexity in metazoans.
