## Supplementary table 3 for "A eukaryote-wide perspective on the diversity and evolution of the ARF GTPase protein family"

### Sheet: 1
Supplementary table 3. Retention of ancient paralogs of the ARF family in modern eukaryotes. The number of genes representing each ancestral and lineage-specific ARF family paralogs is given. No representative of the paralog is denoted by a minus character and orange shading. An Arl3 locus is present in the foraminiferan R. filosa but pseudogenized and therefore denoted with ψ.
Eukaryotic group	ScrollSaw group	Species	abbr.	Data type	in total	Arf1	Arf6	Arl1	Arl2	Arl3	Arl5	Arl6	Arl8	Arl13	Arl16	Arl17	Arl18	Arfrp1	Sar1	SarB	SRb	unannotated	Arf4	Arl19	Arl20	Arl15	Arl10	Arl4	TRIM23	Arl11/14
Vertebrata	Holozoa	Homo sapiens	Hsa	Genome	30	3	1	1	1	1	2	1	2	2	1	-	-	1	2	-	1	-	2	-	-	1	2	3	1	2
	Holozoa	Takifugu rubripes	Tru	Genome	44	5	3	1	1	3	3	2	3	3	1	-	-	1	2	-	1	-	3	-	-	1	2	5	1	3
Tunicata	Holozoa	Ciona intestinalis	Cin	Genome	27	5	1	1	1	1	1	2	1	1	1	-	-	1	1	-	1	2	1	2	1	1	1	-	1	-
Cephalopoda	Holozoa	Branchiostoma floridae	Bfl	Genome	23	1	1	1	1	1	1	1	1	1	1	-	-	1	3	-	1	-	1	1	2	1	1	1	1	-
Echinodermata	Holozoa	Strongylocentrotus purpuratus	Spu	Genome	25	3	1	1	1	3	1	1	1	1	1	-	-	1	1	-	1	-	1	4	-	-	1	1	1	-
Hemichordata	Holozoa	Saccoglossus kowalevskii	Sko	Genome	20	1	1	1	1	1	1	1	1	1	1	-	-	1	1	-	1	-	1	1	1	1	1	1	1	-
Arthropoda	Holozoa	Drosophila melanogaster	Dme	Genome	16	1	1	1	1	1	1	1	1	1	1	-	-	1	1	-	1	1	1	-	-	-	-	1	-	-
	Holozoa	Daphnia pulex	Dpu	Genome	16	1	1	1	1	1	1	1	1	1	-	-	-	1	2	-	1	-	2	-	-	-	-	1	-	-
Nematoda	Holozoa	Caenorhabditis elegans	Cel	Genome	15	2	1	1	1	1	1	1	1	1	-	-	-	1	1	-	1	-	1	-	-	-	-	-	1	-
Rotifera	Holozoa	Adineta vaga	Ada	Genome	70	10	4	4	2	3	4	2	4	2	2	4	-	1	4	-	2	8	-	10	4	-	-	-	-	-
Mollusca	Holozoa	Lottia gigantea	Lgi	Genome	23	1	1	1	1	1	1	1	1	1	1	-	-	1	1	-	1	1	1	2	2	1	2	1	-	-
Annelida	Holozoa	Helobdella robusta	Hro	Genome	19	2	1	1	1	1	1	1	2	1	1	-	-	1	2	-	1	-	1	1	-	-	-	1	-	-
	Holozoa	Capitella teleta	Cte	Genome	21	1	1	1	1	1	1	2	1	1	1	-	-	1	2	-	1	-	1	1	1	1	1	1	-	-
Platyhelminthes	Holozoa	Schistosoma mansoni	Sma	Genome	13	1	1	1	1	1	1	1	1	1	-	-	-	1	1	-	1	-	1	-	-	-	-	-	-	-
	Holozoa	Schmidtea mediterannea	Sme	Genome	26	2	1	2	1	1	-	1	2	-	1	-	-	1	1	-	1	-	1	9	-	1	-	1	-	-
Cnidaria	Holozoa	Nematostella vectensis	Nve	Genome	25	4	2	1	1	1	1	1	1	1	1	-	-	1	1	-	1	-	2	2	-	1	1	1	1	-
	Holozoa	Hydra magnipapillata	Hma	Genome	21	2	1	1	1	1	1	1	1	1	1	-	-	1	1	-	1	-	1	2	-	1	1	1	1	-
Placozoa	Holozoa	Trichoplax adhaerens	Tad	Genome	17	1	1	1	1	1	1	1	1	1	1	-	-	1	1	-	1	-	1	-	-	1	1	1	-	-
Ctenophora	Holozoa	Mnemiopsis leidyi	Mle	Genome	19	2	1	1	1	1	1	1	1	1	1	-	-	1	1	-	1	-	1	4	-	-	-	-	-	-
Porifera	Holozoa	Amphimedon queenslandica	Aqu	Genome	20	2	1	1	1	1	1	1	2	1	1	-	-	1	1	-	1	-	1	2	2	-	-	-	-	-
	Holozoa	Oscarella carmela	Oca	Genome	19	1	1	1	1	1	1	1	1	1	1	-	-	1	1	-	1	-	1	2	1	1	1	-	-	-
Choanoflagellata	Holozoa	Monosiga brevicollis	Mbr	Genome	18	2	1	1	1	2	1	-	1	1	-	-	-	1	1	-	1	1	1	-	2	1	-	-	-	-
	Holozoa	Salpingoeca rosetta	Sro	Genome	17	2	1	1	1	1	1	-	1	1	-	-	-	1	1	-	1	1	1	-	2	1	-	-	-	-
Filasterea	Holozoa	Capsaspora owczarzaki	Cow	Genome	12	1	1	1	1	-	1	-	1	-	-	-	-	1	1	-	1	-	1	1	1	-	-	-	-	-
Ichthyosporea	Holozoa	Sphaeroforma arctica	Sar	Genome	11	2	1	1	1	-	1	-	1	-	-	-	-	1	1	-	1	-	1	-	-	-	-	-	-	-
	Holozoa	Creolimax fragrantissima	Cfr	Genome	11	2	1	1	1	-	1	-	1	-	-	-	-	1	1	-	1	-	1	-	-	-	-	-	-	-
	Holozoa	Amoebidium parasiticum	Apa	Transkcriptome	15	6	1	1	1	-	1	-	1	-	-	-	-	1	1	-	1	-	1	-	-	-	-	-	-	-
Basidiomycota	Holomycota	Coprinopsis cinerea	Cci	Genome	9	1	1	1	1	-	-	-	1	-	-	1	-	1	1	-	1	-
	Holomycota	Cryptococcus neoformans	Cne	Genome	9	1	1	1	1	-	1	-	1	-	-	-	-	1	1	-	1	-
	Holomycota	Ustilago maydis	Uma	Genome	9	1	1	1	1	-	1	-	1	-	-	-	-	1	1	-	1	-
Ascomycota	Holomycota	Schizosaccharomyces pombe	Spo	Genome	5	1	1	-	1	-	-	-	-	-	-	-	-	-	1	-	1	-
	Holomycota	Saccharomyces cerevisiae	Sce	Genome	8	2	1	1	1	-	-	-	-	-	-	-	-	1	1	-	1	-
	Holomycota	Neurospora crassa	Ncr	Genome	8	1	1	1	1	-	-	-	1	-	-	-	-	1	1	-	1	-
	Holomycota	Aspergillus fumigatus	Afu	Genome	9	1	1	1	1	-	-	-	1	-	-	1	-	1	1	-	1	-
Mucoromycotina	Holomycota	Phycomyces blakesleeanus	Pbl	Genome	12	2	2	1	1	-	1	-	1	-	-	1	-	1	1	-	1	-
Kickxellomycotina	Holomycota	Coemansia reversa	Cor	Genome	8	1	1	1	1	-	-	-	1	-	-	-	-	1	1	-	1	-
Entomophthoromycotina	Holomycota	Conidiobolus coronatus	Cco	Genome	8	1	1	1	1	-	-	-	1	-	-	-	-	1	1	-	1	-
	Holomycota	Basidiobolus meristosporus	Bme	Genome	20	6	4	2	1	-	1	-	2	-	-	-	-	1	2	-	1	-
Blastocladiomycota	Holomycota	Catenaria anguillulae	Can	Genome	16	3	1	1	2	1	-	1	1	1	-	-	-	1	1	-	1	2
Chytridiomycota	Holomycota	Batrachochytrium dendrobatidis	Bde	Genome	10	1	-	1	1	1	-	1	1	1	-	-	-	1	1	-	1	-
	Holomycota	Spizellomyces punctatus	Spn	Genome	13	2	-	1	1	1	1	1	1	1	-	1	-	1	1	-	1	-
	Holomycota	Gonapodya prolifera	Gpr	Genome	10	2	1	1	1	-	-	1	1	-	-	-	-	1	1	-	1	-
Cristidiscoidida	Holomycota	Fonticula alba	Fal	Genome	8	1	1	1	1	-	1	-	1	-	-	-	-	1	1	-	-	-
Apusomonadida	Apusomonadida	Thecamonas trahens	Ttr	Genome	18	5	-	1	1	1	1	1	1	1	-	-	-	1	2	-	1	2
	Apusomonadida	Amastigomonas sp.	Ams	Transcriptome	20	6	-	1	1	2	1	2	1	-	-	-	-	1	1	-	1	3
Breviatea	Breviatea	Pygsuia biforma	Pyg	Transcriptome	17	4	1	1	1	1	1	1	1	1	1	-	-	2	1	-	1	-
Amoebozoa	Amoebozoa	Dictyostelium discoideum	Ddi	Genome	21	8	-	1	1	-	1	-	1	-	-	-	-	1	1	1	1	5
	Amoebozoa	Physarum polycephalum	Ppo	Genome/transcriptome	35	11	1	1	1	1	1	1	1	1	1	4	-	1	2	1	1	6
	Amoebozoa	Entamoeba histolytica	Ehi	Genome	17	5	-	2	-	-	-	-	-	-	-	-	-	1	3	-	2	4
	Amoebozoa	Mastigamoeba balamuthi	Mba	Genome	28	6	1	1	1	1	1	1	1	1	1	-	-	2	2	-	1	8
	Amoebozoa	Acanthamoeba castellanii	Aca	Genome	26	12	1	1	1	-	1	-	1	-	-	-	-	1	3	1	1	3
Ancyromonadida	Planomonadida	Planomonas micra	Pmi	Genome	21	4	1	1	1	1	1	2	1	1	-	2	1	1	1	1	1	1
Malawimonadida	Malawimonadida	Malawimonas californiana	Mca	Genome	22	6	1	1	1	1	1	1	1	1	1	-	2	1	1	-	1	2
	Malawimonadida	Gefionella okellyi	Gok	Genome	27	7	1	1	1	2	1	1	1	1	1	-	1	1	1	1	1	5
Parabasalia	Metamonada	Trichomonas vaginalis	Tva	Genome	39	7	-	1	2	4	1	1	4	1	2	-	-	1	2	-	1	12
Fornicata	Metamonada	Giardia intestinalis	Gin	Genome	8	1	-	-	1	1	-	-	-	1	-	-	-	-	1	-	1	2
	Metamonada	Spironucleus vortens	Svo	Genome	10	1	-	-	1	2	-	-	1	1	-	-	-	-	1	-	1	2
	Metamonada	Spironucleus salmonicida	Ssa	Genome	10	2	-	-	1	2	-	-	-	1	-	-	-	-	1	-	2	1
Preaxostyla	Metamonada	Monocercomonoides exilis	Mon	Genome	28	13	-	1	1	2	-	1	-	2	1	-	-	2	1	-	1	3
	Metamonada	Paratrimastix pyriformis	Tpy	Genome	22	6	-	1	1	1	-	1	1	1	1	-	1	2	1	-	1	4
Euglenozoa	Discoba	Trypanosoma brucei	Tbr	Genome	18	5	-	1	1	3	1	1	-	1	1	-	-	1	1	-	1	1
	Discoba	Trypanosoma cruzi	Tcr	Genome	18	4	-	1	1	2	1	1	1	1	1	-	1	1	1	-	1	1
	Discoba	Leishmania major	Lma	Genome	16	3	-	1	1	3	1	1	-	1	1	-	-	1	1	-	1	1
	Discoba	Bodo saltans	Bsa	Genome	20	5	-	1	1	3	1	1	1	1	1	-	1	1	1	-	1	1
	Discoba	Perkinsela sp.	Per	Genome	7	2	-	1	1	-	-	-	-	-	-	-	1	-	1	-	1	-
	Discoba	Euglena gracilis	Egr	Transcriptome	24	9	-	1	1	1	1	1	1	2	1	-	-	1	1	-	1	3
Heterolobosea	Discoba	Naegleria gruberi	Ngr	Genome	36	14	-	1	1	1	1	2	1	1	1	-	1	1	4	-	1	6
	Discoba	Neovahlkampfia damariscottae	Neo	Genome	28	9	1	1	1	-	1	2	1	-	-	-	1	1	3	-	1	5
Jakobida	Discoba	Andalucia godoyi	Ago	Genome	16	2	1	1	1	1	-	1	1	1	1	-	1	1	1	-	1	2	ArfB	Arl13L	Arl Rhodo
Chloroplastida	Archaeplastida	Arabidopsis thaliana	Ath	Genome	24	9	-	1	1	-	1	-	3	-	-	-	-	1	4	-	2	-	2	-	-
	Archaeplastida	Oryza sativa	Osa	Genome	22	6	-	1	1	-	1	-	2	-	-	-	-	2	4	-	1	-	4	-	-
	Archaeplastida	Selaginella moellendorffii	Smo	Genome	14	2	-	1	1	1	1	-	2	1	-	-	-	1	2	-	1	-	1	-	-
	Archaeplastida	Physcomitrella patens	Ppa	Genome	34	14	-	2	1	1	2	-	3	1	-	-	-	2	4	-	1	-	3	-	-
	Archaeplastida	Klebsormidium nitens	Kni	Genome	16	3	-	1	1	1	1	2	1	1	-	1	-	1	1	-	1	-	1	-	-
	Archaeplastida	Ostreococcus lucimarinus	Olu	Genome	9	1	-	1	1	-	-	-	2	-	-	-	-	1	1	-	1	-	1	-	-
	Archaeplastida	Micromonas commoda	Mpn	Genome	14	1	-	1	2	1	-	2	1	1	1	-	-	-	1	-	1	1	1	-	-
	Archaeplastida	Coccomyxa subellipsoidea	Csu	Genome	9	1	-	1	1	-	1	-	1	-	-	-	-	1	1	-	1	-	1	-	-
	Archaeplastida	Chlamydomonas reinhardtii	Cre	Genome	18	2	-	1	1	1	1	2	1	1	1	2	-	1	1	-	1	1	1	-	-
	Archaeplastida	Volvox carteri	Vca	Genome	15	1	-	1	1	1	1	2	1	1	1	1	-	1	1	-	1	-	1	-	-
Rhodophyta	Archaeplastida	Cyanidioschyzon merolae	Cme	Genome	7	1	-	1	1	-	-	-	-	-	-	-	-	1	1	-	1	-	-	-	1
	Archaeplastida	Galdieria sulphuraria	Gsu	Genome	11	3	-	1	1	-	1	-	1	-	-	-	-	1	1	-	1	-	-	-	1
	Archaeplastida	Porphyridium purpureum	Ppu	Genome	12	1	-	1	1	-	1	-	-	-	-	-	-	1	1	-	1	1	-	-	4
	Archaeplastida	Chondrus crispus	Ccr	Genome	11	2	-	1	1	-	1	-	1	-	-	-	-	1	1	-	1	-	-	-	2
Glaucophyta	Archaeplastida	Cyanophora paradoxa	Cpx	Genome	23	4	-	1	1	2	1	1	1	1	1	1	-	1	1	-	1	2	-	4	-
	Archaeplastida	Gloeochaete wittrockiana	Gwi	Transcriptome	22	5	-	1	1	1	1	1	1	1	1	1	-	1	2	1	1	1	-	2	-
Cryptista	Cryptista	Guillardia theta	Gth	Genome	15	2	-	1	1	1	1	1	-	1	1	-	-	1	1	1	1	2
	Cryptista	Goniomonas avonlea	Gav	Genome	31	11	-	1	1	2	1	1	1	1	1	1	-	1	2	2	1	4
	Cryptista	Palpitomonas bilix	Pbi	Transcriptome	20	4	1	1	1	1	1	1	1	1	1	1	1	1	1	1	1	1
Haptophyta	Haptista	Emiliania huxleyi	Ehu	Genome	22	5	1	1	1	3	1	1	-	1	1	-	1	1	3	-	1	1
	Haptista	Pavlova pinguis	Ppi	Transcriptome	18	3	-	1	1	2	1	1	1	1	1	-	-	1	1	-	1	3
Centroheliozoa	Haptista	Raineriophrys erinaceoides	Rae	Transcriptome	25	12	1	1	1	-	1	-	3	-	-	1	1	1	1	1	1	-
Alveolata	SAR	Tetrahymena thermophila	Tth	Genome	37	14	-	1	1	1	1	2	1	-	-	-	1	1	3	-	1	10
	SAR	Paramecium tetraurelia	Pte	Genome	36	9	-	2	2	3	-	4	2	-	-	-	4	1	2	-	1	6
	SAR	Chromera velia	Chv	Genome	21	7	-	1	1	1	1	1	-	-	-	2	-	1	2	-	1	3
	SAR	Cryptosporidium parvum	Cpa	Genome	7	2	-	-	1	-	-	-	-	-	-	-	-	-	1	-	1	2
	SAR	Toxoplasma gondii	Tgo	Genome	9	1	-	1	1	-	-	-	-	-	-	-	-	1	1	-	1	3
	SAR	Plasmodium falciparum	Pfa	Genome	9	1	-	1	1	-	-	-	-	-	-	-	-	1	1	-	1	3
	SAR	Theileria annulata	Tan	Genome	6	1	-	-	1	-	-	-	-	-	-	-	-	-	1	-	1	2
	SAR	Perkinsus marinus	Pma	Genome	17	6	-	1	1	2	1	1	-	-	-	-	-	1	3	-	1	-
	SAR	Symbiodinium minutum	Smi	Genome	33	17	-	1	1	4	1	1	-	-	-	1	-	1	2	-	1	3
Stramenopiles	SAR	Aurantiochytrium limacinum	Ali	Genome	17	3	1	1	1	2	1	2	-	1	-	-	-	1	1	-	1	2
	SAR	Aplanochytrium kerguelense	Ake	Genome	7	1	1	1	1	-	-	-	-	-	-	-	-	1	1	-	1	-
	SAR	Blastocystis sp. ST7 (Blastocystis hominis)	Bho	Genome	12	3	-	2	1	-	-	-	-	-	-	-	-	1	1	1	2	1
	SAR	Phytophthora sojae	Pso	Genome	15	4	1	1	1	1	-	1	-	1	1	-	1	1	1	-	1	-
	SAR	Hyaloperonospora arabidopsidis	Hpa	Genome	9	3	-	1	1	-	-	-	-	-	-	-	1	1	1	-	1	-
	SAR	Thalassiosira pseudonana	Tps	Genome	9	1	-	1	1	1	-	-	-	-	-	-	1	1	2	-	1	-
	SAR	Phaeodactylum tricornutum	Ptr	Genome	8	1	-	1	1	-	-	-	-	-	-	-	1	1	1	1	1	-
	SAR	Aureococcus anophagefferens	Aan	Genome	13	2	-	1	1	2	-	2	-	-	1	-	1	1	1	-	1	-
	SAR	Nannochloropsis gaditana	Nga	Genome	9	4	-	1	1	-	-	-	-	-	-	-	-	1	1	-	1	-
	SAR	Vischeria sp.	Vis	Genome	16	4	-	1	1	1	-	1	-	1	1	-	1	1	1	-	1	2
	SAR	Ectocarpus siliculosus	Esi	Genome	15	3	-	1	1	1	-	2	-	1	-	-	1	1	1	1	1	1
Rhizaria	SAR	Bigelowiella natans	Bna	Genome	31	7	-	1	1	2	1	2	1	1	1	-	-	1	2	1	1	9
	SAR	Reticulomyxa filosa	Rfi	Genome	31	15	-	1	1	+(ψ)	-	1	4	-	-	1	2	1	1	-	1	2
	SAR	Plasmodiophora brassicae	Plb	Genome	15	2	-	1	1	1	1	1	1	1	1	-	-	1	1	-	1	2
