## Supplementary table 6 for "A eukaryote-wide perspective on the diversity and evolution of the ARF GTPase protein family"

### Sheet: TM Arf1-like, Arl13
Supplementary table 6. Details on sequences from non-focal species used in gene-specific analyses
Organism	ID	note	protein sequence
A) Arf1-like proteins from Chlorarachniophytes carrying a predicted N-terminal transmembrane domain (Supplementary figure S17A)
Bigelowiella longifila	CAMNT_0027868321	extended with sequence reads	AGRRLKLRLAGVLLVVVVCTALRSLDMRRHSPRHRPVLRSQAMKGLAITLKNMWRDFFVRRIPTNVVMLGLDSAGKTAVLYKLRLGKTVATIPTMGFNTEPIPYKDFEFRIWDVGGQNRIRTLWPHHLNGAKVVIFVVDSADKERLPQAAEELHKLMGDGRLRNAYLLVYANKQDQDHAVTAEEMVKELRLRRVTSRPWFLQGSNARTGEGLYEGLDWLVSELRLEQEQKRLEQSSIASSPLHDGNDGTGRI
Chlorarachnion reptans	CAMNT_0001687527		MNTMERKLKNGTSCMWAWVQEGTDPAKERRMTRLTIPIRAQRVKLLRIYLLFAVLVALVHVGMVESVIPKWNCPKLAIRASTSPSSAPAVASLQAIRGLTASLGSMWRSVFSRRVRTNVVMLGLDSAGKTAVLYKLRLGQAVQTIPTMGFNTESIPYKKFEFRIWDVGGQDRIRSLWQHHLDGAKVVIFVVDAADRTRIPKAANELHKLMQDPRLSDAHLLVYANKQDQDGAMTAKEMVEALHLNMITNRSWFLQGSCARTGEGLYEGLDWVCSELAVEQELQERQSLRQY
Norrisiella sphaerica	CAMNT_0026861341	completed with sequence reads	MAPHLASQRLCRRLAFRFCLLGCICMAMMITCSGKQNTYGSHSRRDLRSEAIRGLAKSVRDLWTQTFWRKIPTNVVMLGLDAAGKTAVLYKLRLGKAVQTIPTMGFNTETIPYKNFEFRIWDVGGQDRIRALWQHHLDGARVVIFVVDSADKDRLPQAATELHKLMRDPRLRDAYLLVYANKQDQRHAITAREMVERLDLSSISDRSWFLQGSNARTGEGLYEGLDWLVSELLIEKDLAAEAAAAATQGSSRMRFF
Partenskyella glossopodia	CAMNT_0043088007	completed with sequence reads	MFRPPHVASRGVLRALPVVTVLVLGLALSATPPPRQSLRSEAIRGFTQVVSGFWKSIFCRKTPTNVVMLGLDAAGKTAVLYKLRLGQAVQTIPTLGFNAEAIPYKNFEFRVWDVGGQDKIRTLWQYHLSGAKVVIFVVDSADKSRLPVAAEELHKLMRDPRLSNAHLLVYANKQDQNQALNVRQMVDALRLRAITNRSWYLQGSNARTGEGLYEGLDWVVNELDAERAALSSR
Lotharella globosa	CAMNT_0001154979	completed with sequence reads	MVRFGCHTRHRTRRRLRHRTRRRLWLGVAAAVAIAVFPQAQLVEEGRRGRLNSTIVRGVAEAVGGMWRSLFDRRIRTNVVMLGLDSAGKTAVLYKLRLGTNVQTIPTMGFNTEAIPYKNFEFRIWDVGGQDRIRALWQHHLDGARVVIFVVDSADRARVPKAASELHRLLKDPRLRYAHLLVYANKQDQRSALTAKEMAEALSLGNITNRSWYLQGSCARTGEGLYEGLDWLVSELDAEPDGP
Lotharella amoebiformis	CAMNT_0006493685	completed with sequence reads	MGLLSHRRGRPLSLLLAAVVLASTPNCPSKSPYRSDRSNRLQSQMLRGVAEVMGSMWKRWFERRILTNVVMLGLDAAGKTAVLYKLRLGTTPQTIPTMGFNTEAIAYKNYEFRIWDVGGQDRIRTLWDYHLDGARVVIFVVDSADRARLPKARMELHRLMKDERLKQAHLLVYANKQDQANAISAKNLATQLNLEAIRNRSWYLQGSCARTGEGLYEGLDWLVSELRASDEPT
Lotharella oceanica	CAMNT_0010416895	completed with sequence reads	MAPLSRWSRIGGARSRLWMGLAAVLAIAVFPQARIVEEGRRGRLNSTIVRGVAEAVGGIWRTIFDRRVRTNVVMLGLDSAGKTAVLYKLRLGTNVQTIPTMGFNTEAIPYKNFEFRIWDVGGQDRIRALWQHHLDGARVVIFVVDSADRARVPKAASELHRLLKDPRLRYAHLLVYANKQDQRSALTAKEMAEALSLNNITNRSWYLQGSCARTGEGLYEGLDWLVSELDAEPVEP
Gymnochlora sp.	CAMNT_0007652655	completed with sequence reads	MASRFRRVKNLIVVVSIVALLVHASFMTRMSKSKSRLRSQALRGFTEAVGNLWTRVFSRRVLTNVVMLGLDAAGKTAVLYKLRLGTTVQTIPTMGFNTEAISYKNYEFRIWDVGGQDRIRSLWQYHLEGARVMIFVVDSADRPRLQQAKSELQKLLTDPRLNGAHLLVYANKQDQPNALSAKEIAVGLGLEDLKNRNWYLQGSCAQTGEGLYEGLDWLVSELRAAAEAAAQV
B) Arf1-like proteins from Pavlovophyceae carrying a predicted N-terminal transmembrane domain (Supplementary figure S17 B)
Pavlova gyrans	CAMNT_0053428015		MGAVRVCLCVALCLACFAGSAEGGSAFSKILGSLLLNRNVRILMLGLDGSGKTTVLYRLKLNKYITTAPTIGFNAESLKYRNLEMTVWDVGGQEKIRPLWRHYCRNTDALIFVVDSNDKDRLEEAGSELQQMLALPEMEAASVLVLANKQDMAGAADVYAICEALGLEEIQGHAWHIQACSAATGDGLFEGLDWMCKQLKG
Pavlovales sp. CCMP2436	CAMNT_0021948349		MAVSRVLRFALLAALACTFSVIEGGAAFSKILGSLLLNRHVRILMLGLDGAGKTTVLYRLKLNKYITTAPTIGFNAESLKYRNLEMTVWDVGGQEKIRPLWRHYCRNTDALIFVVDSNDRDRLEEAGSELQQMLALPEMEAASVLVLANKQDMAGAADVYAICEALGLEEIQGHAWHIQACSAATGDGLFEGLDWLCKQLKG
Diacronema lutheri	CAMNT_0053351411		MALARIGRLLALVLVACAVGVEGGAAFSKILGSLLLNRNVRILMLGLDGAGKTTVLYRLKLNKYITTAPTIGFNAESLKYRNLEMTVWDVGGQEKIRPLWRHYCRNTDALIFVVDSNDRDRLDEAGSELQQMLALPEMETASVLVLANKQDMAGAADVYNICEALALEDIQGHAWHIQACSAATGDGLFEGLDWLCKQLKG
Exanthemachrysis gayraliae	CAMNT_0053381141		MGVVRRALCAALLALALVGTPVEGGSAFSKILGAILLNRNVRILMLGLDGAGKTTVLYRLKLNKYITTAPTIGFNAESLKYRNLEMTIWDVGGQEKIRPLWRHYCRNTDALVFVVDSNDKDRLEEAGSELQQMLALPEMEAASVLVLANKQDMAGAADVYTICEALALDEIQGHAWHIQACSAATGDGLFEGLDWLCKQLKG
C) Arl13 proteins from Chlorarachniophytes (Supplementary figure S18)
Lotharella amoebiformis	CAMNT_0006488285	completed with sequence reads	MAALKPAGEKFKLPMLVKLAESGKNGSIDREMLVELTFEAGLSEEAAESHSSSFFSFFDHDNSGRINLEDFVQEFIRMGCFRLVNAFKKRKEASYSTKDIQKELSLQLGAAGGREQFARLLAFAEEHXDPCSSMGQVSIKTIERWYWTQARRLLLKRKDLLKKKGIDIGKLLNVSGSQIASKEYKGERRKVSLLLVGLDNAGKTTLSKTFQGEEDPLIIPTCGFEFDSFYADYPKENPFECEIYDLAGDAGFGRAEGLWHNYFGDAHGIVFVVDSTDTKRIKEVADEFRRVSDHKGTAKKPLCILANKQDLKGAMSGGDVAKALGSSGDHPCKLFECVAREATGERGVGRALKWMLTQLDPLFDDIDKRVQKYKIADAKRAESERKEKRERLEKQRKEV…
Lotharella globosa	CAMNT_0033880399		MPVEAKHVPGPAFDISVLQKAADGDVAANEMEMRLLCTGAGMSEDLASTHVKTFFRFFDVQKAGKIKVAEFVKELIRMSCFKAVFALRKQGERKFPGERVRSELEQHLGAIGGRTQYAKLLGFVEEKSEDGASAGSISVTMLERWYWSKAKALMEQRQALLNKKALTTPATPSTDAPATTDEGAAGRASPEERGRKATILLVGLDNAGKTTFSKAMIGEENPFIMTTFGFEIEEFESSFPEQNPFKCEFFDLAGGESFGRHDFWSYYYGSAHAIAFIVDSTDTTRMPEVIQQYQEVSQHPEAKGKPMVIIANKQDLPDAKKVSEISKILNLKNPSQRIFECVSKPGSIKGVSAALEWTLNTLHPMFATINKRVEQYKIEERKKQAREKEAARKRSEQRI…
Partenskyella glossopodia	CAMNT_0043073159	completed with sequence reads	GSVSLNDFVNEFVRMSCYRTVHALRQCGKMSLEPDTVQSELSIHLGSHGAKVYYKNLLEFLEKLGTPETGTALPHKKIPLESLMQWYLNMSNQLLXXXXELLTRKGFDVTCVTLVNIPDAKTTHPPFEHIKHATKEDTKHAAKEDRIDTTPQPSSACSSAPLPSTKKITSPTSNTSPTKKITSPTSNPSTPTTPTPTPTTPTPTPTPTPTATSTAKPTATATATPTQNKKIEASPSQNPATATRRVVCVLTGLDNAGKTSVSKALIGEEDPFIMPTCGFDTEEFCAKYPASSPFRVTLYDLAGGDGFGRSEDLWSNYYEDAHFITFVIDSNDIESKQHEAIKEFNHIIRHPKTNGKPILILANKQDLPNSMSGPELCSLLNVKDITGDRPCRIFECVAV…
